# Disentangling Production and Persistence of Extracellular Virions in Grassland Soils with SIP-Viromics

**DOI:** 10.1101/2025.05.25.655894

**Authors:** Gareth Trubl, Simon Roux, Matthew Kellom, Dariia Vyshenska, Andy Tomatsu, Kanwar Singh, Jeffrey A. Kimbrel, Emiley Eloe-Fadrosh, Rex R. Malmstrom, Jennifer Pett-Ridge, Steven J. Blazewicz

## Abstract

Viruses are abundant and ecologically important in soils, yet the persistence and production dynamics of extracellular virions remain poorly understood. We applied a genome-resolved stable isotope probing viromics (SIP-viromics) approach, combining H ^18^O labeling with viral metagenomics, to track virion turnover in seasonally dry grassland soils following rewetting. We identified 354 viral populations (vOTUs) using individual-sample and combined metagenome assemblies. Only 22% of vOTUs exhibited significant ^18^O enrichment, indicating active replication and new virion production during the 1-week incubation; the majority (78%) persisted without detectable replication, consistent with a viral seed bank. Active vOTUs accounted for 4.76–5.15% of total virions per gram of soil, with viral loads ranging from 3.15 x 10^10^ to 6.59 x 10^10^ virions per gram. Probabilistic and deterministic sensitivity analyses spanning viral DNA fraction and genome length reinforced that persistent virions represented the majority of the extracellular viral pool post-wet-up, regardless of parameter assumptions. Host predictions linked both active and persistent vOTUs primarily to Actinomycetota and Pseudomonadota—bacterial groups known to rapidly resuscitate following rewetting—suggesting that some viruses exhibit rapid turnover while others persist over longer timescales, forming a stable viral pool capable of reinitiating infections during favorable conditions. These results demonstrate that SIP-viromics can distinguish newly produced from persistent virions and reveal host-associated patterns of lytic infection and virion production. Our findings advance understanding of soil virus-host interactions and highlight the ecological role of persistent virions as a genetic reservoir contributing to microbial turnover and biogeochemical cycling following environmental disturbance.

**Importance:** Understanding the persistence and production dynamics of soil viruses is critical for elucidating their roles in microbial community dynamics and nutrient cycling, yet these processes have remained largely uncharacterized due to methodological limitations. By integrating stable isotope probing with viromics, this study provides a robust framework for directly distinguishing newly produced from persistent virions *in situ*. Unlike conventional viromics, which only catalogs viral diversity, SIP-viromics enables quantification of active viral replication and persistence under natural soil conditions. Our results demonstrate that most virions in a seasonally dry soil persisted through a rewetting event, with active replication limited to a minority of viral populations. Persistent virions were primarily linked to dominant bacterial groups, indicating that host ecophysiology and environmental stability strongly influence lytic infection. Collectively, these findings highlight viruses as long-term reservoirs of genetic material, capable of shaping microbial dynamics and ecosystem processes over time. This work establishes SIP-viromics as a powerful approach for studying virus-host interactions and their ecological significance in terrestrial environments.
