## Supplemental Table 8 for "Disentangling Production and Persistence of Extracellular Virions in Grassland Soils with SIP-Viromics"

### Sheet: DNA
Table S8. Sample Information
Sample	Buoyant_density	Isotope	Sample	Condition	Library	Library	Fraction Number	96 Well Coord.	Density (g/mL)	DNA Conc. (ng/uL)	IMG ID
D1_R1_VLP	1.7645	16O	52439.3.334247.GGAGTTGA-ACGCCTTT	D1	GZYUX	1	5	H2	1.7645	0.03	1290474
D1_R1_VLP	1.7575	16O	52439.3.334247.CCGAATGT-TTCACTGC	D1	GZYUY	2	6	F2	1.7575	0.05	1290475
D1_R1_VLP	1.7509	16O	52439.3.334247.CTATACGG-GGATCGAA	D1	GZYUZ	3	7	D2	1.7509	0.1	1290476
D1_R1_VLP	1.7445	16O	52439.3.334247.CCAGACAT-CCTGTTCA	D1	GZYWA	4	8	B2	1.7445	1.77	1290477
D1_R1_VLP	1.7386	16O	52439.3.334247.CCACTATC-ACGTTGCA	D1	GZYWB	5	9	B3	1.7386	0.27	1290478
D1_R1_VLP	1.7331	16O	52439.3.334247.AATCCCCT-GCATTCTC	D1	GZYWC	6	10	D3	1.7331	0.39	1290479
D1_R1_VLP	1.7281	16O	52439.3.334247.GTGACTCA-AGGAAAGG	D1	GZYWG	7	11	F3	1.7281	0.49	1290480
D1_R1_VLP	1.7235	16O	52439.3.334247.CCCATTTG-ACTGTGCA	D1	GZYWH	8	12	H3	1.7235	0.41	1290481
D1_R1_VLP	1.7193	16O	52439.3.334247.GCAAAACG-ACGATACC	D1	GZYWN	9	13	H4	1.7193	0.32	1290482
D1_R1_VLP	1.715	16O	52439.3.334247.CGTAACGT-CATCCTGT	D1	GZYWO	10	14	F4	1.715	0.14	1290483
D1_R1_VLP	1.7106	16O	52439.3.334247.AAGCCAGA-TCCAGCTT	D1	GZYWP	11	15	D4	1.7106	0.06	1290484
D1_R1_VLP	1.7056	16O	52439.3.334247.AGCTACTG-GACACGTT	D1	GZYWS	12	16	B4	1.7056	0.03	1290485
D1_R1_VLP	1.7	16O	52439.3.334247.AATCCCAG-AGCTACTG	D1	GZYWT	13	17	B5	1.7	0.02	1290486
D1_R1_VLP	1.6937	16O	52439.3.334247.CACCACAA-GAGAGATC	D1	GZYWU	14	18	D5	1.6937	0.02	1290487
D1_R1_VLP	1.6879	16O	52439.3.334247.AGCTGTGT-ACTTTGCC	D1	GZYWW	15	19	F5	1.6879	0.01	1290488
D1_R1_VLP	1.6832	16O	52439.3.334247.GGATAACG-ATACAGGG	D1	GZYWX	16	20	H5	1.6832	0.01	1290489
D1_R2_VLP	1.77944	16O	52439.3.334247.GAACCGTT-GCAGGATA	D1	GZYWY	17	5	H8	1.7794	0.01	1290490
D1_R2_VLP	1.77344	16O	52439.3.334247.CCTCTTTC-TAGCCAAC	D1	GZYWZ	18	6	F8	1.7734	0.01	1290491
D1_R2_VLP	1.76558	16O	52439.3.334247.GTCGTAAC-CCTCTTAG	D1	GZYXA	19	7	D8	1.7656	0.01	1290492
D1_R2_VLP	1.7581	16O	52439.3.334247.ATTTGCGG-GAAGACCA	D1	GZYXB	20	8	B8	1.7581	1.77	1290493
D1_R2_VLP	1.75179	16O	52439.3.334247.GTATCGTG-GTTGACAC	D1	GZYXC	21	9	B9	1.7518	0.04	1290494
D1_R2_VLP	1.74657	16O	52439.3.334247.ACCACAGT-GTCCTCTA	D1	GZYXG	22	10	D9	1.7466	0.08	1290495
D1_R2_VLP	1.74194	16O	52439.3.334247.TACAGACC-TGCCTGTT	D1	GZYXH	23	11	F9	1.7419	0.09	1290496
D1_R2_VLP	1.73732	16O	52439.3.334247.TGATTGCG-GGGAGAAA	D1	GZYXN	24	12	H9	1.7373	0.1	1290497
D1_R2_VLP	1.73231	16O	52439.3.334247.ACACATGC-GGTTGCAT	D1	GZYXO	25	13	H10	1.7323	0.13	1290498
D1_R2_VLP	1.72678	16O	52439.3.334247.TCGATCTC-ATCCATGG	D1	GZYXP	26	14	F10	1.7268	0.14	1290499
D1_R2_VLP	1.72094	16O	52439.3.334247.CTTAGGGT-TGGGAACA	D1	GZYXS	27	15	D10	1.7209	0.1	1290500
D1_R2_VLP	1.71523	16O	52439.3.334247.AGCCTTTC-GTAGTAGG	D1	GZYXT	28	16	B10	1.7152	0.07	1290501
D1_R2_VLP	1.71011	16O	52439.3.334247.CCTTTCTC-GTACGGAA	D1	GZYXU	29	17	B11	1.7101	0.05	1290502
D1_R2_VLP	1.70576	16O	52439.3.334247.GGGACAAT-GCCTTGAA	D1	GZYXW	30	18	D11	1.7058	0.04	1290503
D1_R2_VLP	1.7001	16O	52439.3.334247.CTGCATGA-AGTCCATG	D1	GZYXX	31	19	F11	1.7001	0.03	1290504
D1_R2_VLP	1.6933	16O	52439.3.334247.GTTGCAGT-AGACTACC	D1	GZYXY	32	20	H11	1.6933	0.02	1290505
H2180_R2_VLP	1.76441	18O	52439.3.334247.TGCCAGTA-ACTTTCCG	H2180	GZYXZ	33	5	H2	1.7644	0.02	1290506
H2180_R2_VLP	1.75664	18O	52439.3.334247.TAGACCCA-ATCATGGC	H2180	GZYYA	34	6	F2	1.7566	0.06	1290507
H2180_R2_VLP	1.74992	18O	52439.3.334247.TCAATCGG-GGTAGTAG	H2180	GZYYB	35	7	D2	1.7499	0.08	1290508
H2180_R2_VLP	1.7446	18O	52439.3.334247.GGGTGTAA-AAGGAGGA	H2180	GZYYC	36	8	B2	1.7446	1.77	1290509
H2180_R2_VLP	1.74017	18O	52439.3.334247.GCTCAACA-TCCAAACG	H2180	GZYYG	37	9	B3	1.7402	0.17	1290510
H2180_R2_VLP	1.73592	18O	52439.3.334247.CTAGACTG-ACGGTACT	H2180	GZYYH	38	10	D3	1.7359	0.25	1290511
H2180_R2_VLP	1.73123	18O	52439.3.334247.AAAAGGGG-ACAGGAGT	H2180	GZYYN	39	11	F3	1.7312	0.32	1290512
H2180_R2_VLP	1.72588	18O	52439.3.334247.TTGCTCCA-CCATCAAG	H2180	GZYYO	40	12	H3	1.7259	0.23	1290513
H2180_R2_VLP	1.7201	18O	52439.3.334247.GGGTATAG-GACTTTCC	H2180	GZYYP	41	13	H4	1.7201	0.16	1290514
H2180_R2_VLP	1.71444	18O	52439.3.334247.TCCTCACA-CGAATGGA	H2180	GZYYS	42	14	F4	1.7144	0.13	1290515
H2180_R2_VLP	1.70959	18O	52439.3.334247.CAAAAGGC-ACTCAAGC	H2180	GZYYT	43	15	D4	1.7096	0.09	1290516
H2180_R2_VLP	1.70592	18O	52439.3.334247.GTTATCCC-TAGGTCCA	H2180	GZYYU	44	16	B4	1.7059	0.06	1290517
H2180_R2_VLP	1.70292	18O	52439.3.334247.GGAAACAC-CTACGTTC	H2180	GZYYW	45	17	B5	1.7029	0.04	1290518
H2180_R2_VLP	1.69851	18O	52439.3.334247.ATCCCTCA-GTCATCCT	H2180	GZYYX	46	18	D5	1.6985	0.03	1290519
H2180_R2_VLP	1.6909	18O	52439.3.334247.CGAATCGT-TTTGAGGC	H2180	GZYYY	47	19	F5	1.6909	0.02	1290520
H2180_R2_VLP	1.6861	18O	52439.3.334247.GAACATCC-ATGCGGAA	H2180	GZYYZ	48	20	H5	1.6861	0.02	1290521
H2180_R3_VLP	1.77249	18O	52439.3.334247.AGAGCCAA-CGAGGTAA	H2180	GZYZA	49	5	H8	1.7725	0.09	1290522
H2180_R3_VLP	1.76559	18O	52439.3.334247.TCCACTGT-TACGTGTG	H2180	GZYZB	50	6	F8	1.7656	0.1	1290523
H2180_R3_VLP	1.75825	18O	52439.3.334247.GACGTGAA-TCATCTGC	H2180	GZYZC	51	7	D8	1.7583	0.13	1290524
H2180_R3_VLP	1.7519	18O	52439.3.334247.GGCTTTGA-AGGACTTC	H2180	GZYZG	52	8	B8	1.7519	1.77	1290525
H2180_R3_VLP	1.74667	18O	52439.3.334247.AACCTCAG-CCATTGAG	H2180	GZYZH	53	9	B9	1.7467	0.22	1290526
H2180_R3_VLP	1.74208	18O	52439.3.334247.TTGCTCAC-TAGTTCCC	H2180	GZYZN	54	10	D9	1.7421	0.39	1290527
H2180_R3_VLP	1.73748	18O	52439.3.334247.ACAGGCAA-GGTAACTC	H2180	GZYZO	55	11	F9	1.7375	0.53	1290528
H2180_R3_VLP	1.73244	18O	52439.3.334247.GGGTTAGA-GTTCTCCA	H2180	GZYZP	56	12	H9	1.7324	0.52	1290529
H2180_R3_VLP	1.72688	18O	52439.3.334247.ACATCCTC-GAACTACC	H2180	GZYZS	57	13	H10	1.7269	0.34	1290530
H2180_R3_VLP	1.72112	18O	52439.3.334247.CTCTTTCC-GATGGTAG	H2180	GZYZT	58	14	F10	1.7211	0.23	1290531
H2180_R3_VLP	1.71569	18O	52439.3.334247.TTACACGG-GGCAAACA	H2180	GZYZU	59	15	D10	1.7157	0.16	1290532
H2180_R3_VLP	1.71105	18O	52439.3.334247.GCTAACAC-GGGAAAAG	H2180	GZYZW	60	16	B10	1.711	0.1	1290533
H2180_R3_VLP	1.70712	18O	52439.3.334247.CGTCGTAA-GGTACTGT	H2180	GZYZX	61	17	B11	1.7071	0.07	1290534
H2180_R3_VLP	1.70266	18O	52439.3.334247.CAAGGCTT-CAGATCCA	H2180	GZYZY	62	18	D11	1.7027	0.06	1290535
H2180_R3_VLP	1.6957	18O	52439.3.334247.CGGTTTTC-AGTTCGTG	H2180	GZYZZ	63	19	F11	1.6957	0.04	1290536
H2180_R3_VLP	1.6902	18O	52439.3.334247.CGCGTAAT-TCGCCTAT	H2180	GZZAA	64	20	H11	1.6902	0.04	1290537

### Sheet: Libraries
Table S8. Sample Information
seq_unit_name	spid	project_name	sample_id	sample_name	library	JGI Gold	BioSample	type	replicate	fraction	Barcode	Index Name	# reads postQC	# bp postQC		Total reads per sample
52439.3.334247.GGAGTTGA-ACGCCTTT.fastq.gz	1290474	Gary Viral_D1_R1_VLP_1.7724	255330	Gary Viral_D1_R1_VLP_1.7724	GZYUX			control	R1	1.7724	GGAGTTGA-ACGCCTTT	8B01i7-6B01i5	493840	73867144		control R1	7523420
52439.3.334247.CCGAATGT-TTCACTGC.fastq.gz	1290475	Gary Viral_D1_R1_VLP_1.7655	255331	Gary Viral_D1_R1_VLP_1.7655	GZYUY			control	R1	1.7655	CCGAATGT-TTCACTGC	8C01i7-6C01i5	403400	60317538		control R2	12416696
52439.3.334247.CTATACGG-GGATCGAA.fastq.gz	1290476	Gary Viral_D1_R1_VLP_1.7582	255332	Gary Viral_D1_R1_VLP_1.7582	GZYUZ			control	R1	1.7582	CTATACGG-GGATCGAA	8D01i7-6D01i5	501874	75071149		enriched R2	4763354
52439.3.334247.CCAGACAT-CCTGTTCA.fastq.gz	1290477	Gary Viral_D1_R1_VLP_1.7519	255333	Gary Viral_D1_R1_VLP_1.7519	GZYWA			control	R1	1.7519	CCAGACAT-CCTGTTCA	8E01i7-6E01i5	408446	61106379		enriched R3	16463730
52439.3.334247.CCACTATC-ACGTTGCA.fastq.gz	1290478	Gary Viral_D1_R1_VLP_1.7466	255334	Gary Viral_D1_R1_VLP_1.7466	GZYWB			control	R1	1.7466	CCACTATC-ACGTTGCA	8F01i7-6F01i5	1752604	262102467
52439.3.334247.AATCCCCT-GCATTCTC.fastq.gz	1290479	Gary Viral_D1_R1_VLP_1.7420	255335	Gary Viral_D1_R1_VLP_1.7420	GZYWC			control	R1	1.742	AATCCCCT-GCATTCTC	8G01i7-6G01i5	198560	29758933		Stats per lib	reads	bp
52439.3.334247.GTGACTCA-AGGAAAGG.fastq.gz	1290480	Gary Viral_D1_R1_VLP_1.7374	255336	Gary Viral_D1_R1_VLP_1.7374	GZYWG			control	R1	1.7374	GTGACTCA-AGGAAAGG	8A02i7-6A02i5	267352	40001479		Median	475353	71159549	71.1595
52439.3.334247.CCCATTTG-ACTGTGCA.fastq.gz	1290481	Gary Viral_D1_R1_VLP_1.7324	255337	Gary Viral_D1_R1_VLP_1.7324	GZYWH			control	R1	1.7324	CCCATTTG-ACTGTGCA	8B02i7-6B02i5	290916	43447256		Average	643238	9.59758e+07	95.9758
52439.3.334247.GCAAAACG-ACGATACC.fastq.gz	1290482	Gary Viral_D1_R1_VLP_1.7268	255338	Gary Viral_D1_R1_VLP_1.7268	GZYWN			control	R1	1.7268	GCAAAACG-ACGATACC	8C02i7-6C02i5	170652	25449373		Min	15028	2249324	2.24932
52439.3.334247.CGTAACGT-CATCCTGT.fastq.gz	1290483	Gary Viral_D1_R1_VLP_1.7211	255339	Gary Viral_D1_R1_VLP_1.7211	GZYWO			control	R1	1.7211	CGTAACGT-CATCCTGT	8D02i7-6D02i5	25944	3854159		Max	8246404	1233270671	1233.27
52439.3.334247.AAGCCAGA-TCCAGCTT.fastq.gz	1290484	Gary Viral_D1_R1_VLP_1.7156	255340	Gary Viral_D1_R1_VLP_1.7156	GZYWP			control	R1	1.7156	AAGCCAGA-TCCAGCTT	8E02i7-6E02i5	141492	21143783
52439.3.334247.AGCTACTG-GACACGTT.fastq.gz	1290485	Gary Viral_D1_R1_VLP_1.7110	255341	Gary Viral_D1_R1_VLP_1.7110	GZYWS			control	R1	1.711	AGCTACTG-GACACGTT	8F02i7-6F02i5	753158	112305090
52439.3.334247.AATCCCAG-AGCTACTG.fastq.gz	1290486	Gary Viral_D1_R1_VLP_1.7071	255342	Gary Viral_D1_R1_VLP_1.7071	GZYWT			control	R1	1.7071	AATCCCAG-AGCTACTG	8G02i7-6G02i5	649978	96414456
52439.3.334247.CACCACAA-GAGAGATC.fastq.gz	1290487	Gary Viral_D1_R1_VLP_1.7026	255343	Gary Viral_D1_R1_VLP_1.7026	GZYWU			control	R1	1.7026	CACCACAA-GAGAGATC	8H02i7-6H02i5	482452	72008988
52439.3.334247.AGCTGTGT-ACTTTGCC.fastq.gz	1290488	Gary Viral_D1_R1_VLP_F19	255344	Gary Viral_D1_R1_VLP_F19	GZYWW			control	R1	F19	AGCTGTGT-ACTTTGCC	8A03i7-6A03i5	297794	44547152
52439.3.334247.GGATAACG-ATACAGGG.fastq.gz	1290489	Gary Viral_D1_R1_VLP_F20	255345	Gary Viral_D1_R1_VLP_F20	GZYWX			control	R1	F20	GGATAACG-ATACAGGG	8B03i7-6B03i5	684958	101267807
52439.3.334247.GAACCGTT-GCAGGATA.fastq.gz	1290490	Gary Viral_D1_R2_VLP_1.7794	255346	Gary Viral_D1_R2_VLP_1.7794	GZYWY			control	R2	1.7794	GAACCGTT-GCAGGATA	8C03i7-6C03i5	766726	114513158
52439.3.334247.CCTCTTTC-TAGCCAAC.fastq.gz	1290491	Gary Viral_D1_R2_VLP_1.7734	255347	Gary Viral_D1_R2_VLP_1.7734	GZYWZ			control	R2	1.7734	CCTCTTTC-TAGCCAAC	8D03i7-6D03i5	811244	121119098
52439.3.334247.GTCGTAAC-CCTCTTAG.fastq.gz	1290492	Gary Viral_D1_R2_VLP_1.7655	255348	Gary Viral_D1_R2_VLP_1.7655	GZYXA			control	R2	1.7655	GTCGTAAC-CCTCTTAG	8E03i7-6E03i5	988302	147468328
52439.3.334247.ATTTGCGG-GAAGACCA.fastq.gz	1290493	Gary Viral_D1_R2_VLP_1.7580	255349	Gary Viral_D1_R2_VLP_1.7580	GZYXB			control	R2	1.758	ATTTGCGG-GAAGACCA	8F03i7-6F03i5	1175312	175308585
52439.3.334247.GTATCGTG-GTTGACAC.fastq.gz	1290494	Gary Viral_D1_R2_VLP_1.7517	255350	Gary Viral_D1_R2_VLP_1.7517	GZYXC			control	R2	1.7517	GTATCGTG-GTTGACAC	8G03i7-6G03i5	674832	100881459
52439.3.334247.ACCACAGT-GTCCTCTA.fastq.gz	1290495	Gary Viral_D1_R2_VLP_1.7465	255351	Gary Viral_D1_R2_VLP_1.7465	GZYXG			control	R2	1.7465	ACCACAGT-GTCCTCTA	8H03i7-6H03i5	655382	98015307
52439.3.334247.TACAGACC-TGCCTGTT.fastq.gz	1290496	Gary Viral_D1_R2_VLP_1.7419	255352	Gary Viral_D1_R2_VLP_1.7419	GZYXH			control	R2	1.7419	TACAGACC-TGCCTGTT	8A04i7-6A04i5	604422	90420125
52439.3.334247.TGATTGCG-GGGAGAAA.fastq.gz	1290497	Gary Viral_D1_R2_VLP_1.7373	255353	Gary Viral_D1_R2_VLP_1.7373	GZYXN			control	R2	1.7373	TGATTGCG-GGGAGAAA	8B04i7-6B04i5	964090	143794831
52439.3.334247.ACACATGC-GGTTGCAT.fastq.gz	1290498	Gary Viral_D1_R2_VLP_1.7323	255354	Gary Viral_D1_R2_VLP_1.7323	GZYXO			control	R2	1.7323	ACACATGC-GGTTGCAT	8C04i7-6C04i5	845460	125723209
52439.3.334247.TCGATCTC-ATCCATGG.fastq.gz	1290499	Gary Viral_D1_R2_VLP_1.7267	255355	Gary Viral_D1_R2_VLP_1.7267	GZYXP			control	R2	1.7267	TCGATCTC-ATCCATGG	8D04i7-6D04i5	877246	129651586
52439.3.334247.CTTAGGGT-TGGGAACA.fastq.gz	1290500	Gary Viral_D1_R2_VLP_1.7209	255356	Gary Viral_D1_R2_VLP_1.7209	GZYXS			control	R2	1.7209	CTTAGGGT-TGGGAACA	8E04i7-6E04i5	1165282	168984208
52439.3.334247.AGCCTTTC-GTAGTAGG.fastq.gz	1290501	Gary Viral_D1_R2_VLP_1.7152	255357	Gary Viral_D1_R2_VLP_1.7152	GZYXT			control	R2	1.7152	AGCCTTTC-GTAGTAGG	8F04i7-6F04i5	677278	100293104
52439.3.334247.CCTTTCTC-GTACGGAA.fastq.gz	1290502	Gary Viral_D1_R2_VLP_1.7101	255358	Gary Viral_D1_R2_VLP_1.7101	GZYXU			control	R2	1.7101	CCTTTCTC-GTACGGAA	8G04i7-6G04i5	400828	59871297
52439.3.334247.GGGACAAT-GCCTTGAA.fastq.gz	1290503	Gary Viral_D1_R2_VLP_1.7057	255359	Gary Viral_D1_R2_VLP_1.7057	GZYXW			control	R2	1.7057	GGGACAAT-GCCTTGAA	8H04i7-6H04i5	624596	93458090
52439.3.334247.CTGCATGA-AGTCCATG.fastq.gz	1290504	Gary Viral_D1_R2_VLP_F19	255360	Gary Viral_D1_R2_VLP_F19	GZYXX			control	R2	F19	CTGCATGA-AGTCCATG	8A05i7-6A05i5	406674	60756591
52439.3.334247.GTTGCAGT-AGACTACC.fastq.gz	1290505	Gary Viral_D1_R2_VLP_F20	255361	Gary Viral_D1_R2_VLP_F20	GZYXY			control	R2	F20	GTTGCAGT-AGACTACC	8B05i7-6B05i5	779022	116019870
52439.3.334247.TGCCAGTA-ACTTTCCG.fastq.gz	1290506	Gary Viral_H2180_R2_VLP_1.7644	255362	Gary Viral_H2180_R2_VLP_1.7644	GZYXZ			enriched	R2	1.7644	TGCCAGTA-ACTTTCCG	8C05i7-6C05i5	17892	2678453
52439.3.334247.TAGACCCA-ATCATGGC.fastq.gz	1290507	Gary Viral_H2180_R2_VLP_1.7566	255363	Gary Viral_H2180_R2_VLP_1.7566	GZYYA			enriched	R2	1.7566	TAGACCCA-ATCATGGC	8D05i7-6D05i5	31928	4778382
52439.3.334247.TCAATCGG-GGTAGTAG.fastq.gz	1290508	Gary Viral_H2180_R2_VLP_1.7499	255364	Gary Viral_H2180_R2_VLP_1.7499	GZYYB			enriched	R2	1.7499	TCAATCGG-GGTAGTAG	8E05i7-6E05i5	167696	25099191
52439.3.334247.GGGTGTAA-AAGGAGGA.fastq.gz	1290509	Gary Viral_H2180_R2_VLP_1.7445	255365	Gary Viral_H2180_R2_VLP_1.7445	GZYYC			enriched	R2	1.7445	GGGTGTAA-AAGGAGGA	8F05i7-6F05i5	224284	33545408
52439.3.334247.GCTCAACA-TCCAAACG.fastq.gz	1290510	Gary Viral_H2180_R2_VLP_1.7401	255366	Gary Viral_H2180_R2_VLP_1.7401	GZYYG			enriched	R2	1.7401	GCTCAACA-TCCAAACG	8G05i7-6G05i5	139184	20840561
52439.3.334247.CTAGACTG-ACGGTACT.fastq.gz	1290511	Gary Viral_H2180_R2_VLP_1.7359	255367	Gary Viral_H2180_R2_VLP_1.7359	GZYYH			enriched	R2	1.7359	CTAGACTG-ACGGTACT	8H05i7-6H05i5	443094	66357876
52439.3.334247.AAAAGGGG-ACAGGAGT.fastq.gz	1290512	Gary Viral_H2180_R2_VLP_1.7312	255368	Gary Viral_H2180_R2_VLP_1.7312	GZYYN			enriched	R2	1.7312	AAAAGGGG-ACAGGAGT	8A06i7-6A06i5	110488	16544056
52439.3.334247.TTGCTCCA-CCATCAAG.fastq.gz	1290513	Gary Viral_H2180_R2_VLP_1.7258	255369	Gary Viral_H2180_R2_VLP_1.7258	GZYYO			enriched	R2	1.7258	TTGCTCCA-CCATCAAG	8B06i7-6B06i5	1421188	212866021
52439.3.334247.GGGTATAG-GACTTTCC.fastq.gz	1290514	Gary Viral_H2180_R2_VLP_1.7200	255370	Gary Viral_H2180_R2_VLP_1.7200	GZYYP			enriched	R2	1.72	GGGTATAG-GACTTTCC	8C06i7-6C06i5	449284	67285637
52439.3.334247.TCCTCACA-CGAATGGA.fastq.gz	1290515	Gary Viral_H2180_R2_VLP_1.7144	255371	Gary Viral_H2180_R2_VLP_1.7144	GZYYS			enriched	R2	1.7144	TCCTCACA-CGAATGGA	8D06i7-6D06i5	365542	54737889
52439.3.334247.CAAAAGGC-ACTCAAGC.fastq.gz	1290516	Gary Viral_H2180_R2_VLP_1.7095	255372	Gary Viral_H2180_R2_VLP_1.7095	GZYYT			enriched	R2	1.7095	CAAAAGGC-ACTCAAGC	8E06i7-6E06i5	368382	55136632
52439.3.334247.GTTATCCC-TAGGTCCA.fastq.gz	1290517	Gary Viral_H2180_R2_VLP_1.7059	255373	Gary Viral_H2180_R2_VLP_1.7059	GZYYU			enriched	R2	1.7059	GTTATCCC-TAGGTCCA	8F06i7-6F06i5	80410	12044452
52439.3.334247.GGAAACAC-CTACGTTC.fastq.gz	1290518	Gary Viral_H2180_R2_VLP_1.7029	255374	Gary Viral_H2180_R2_VLP_1.7029	GZYYW			enriched	R2	1.7029	GGAAACAC-CTACGTTC	8G06i7-6G06i5	15028	2249324
52439.3.334247.ATCCCTCA-GTCATCCT.fastq.gz	1290519	Gary Viral_H2180_R2_VLP_1.6985	255375	Gary Viral_H2180_R2_VLP_1.6985	GZYYX			enriched	R2	1.6985	ATCCCTCA-GTCATCCT	8H06i7-6H06i5	73634	11026258
52439.3.334247.CGAATCGT-TTTGAGGC.fastq.gz	1290520	Gary Viral_H2180_R2_VLP_F19	255376	Gary Viral_H2180_R2_VLP_F19	GZYYY			enriched	R2	F19	CGAATCGT-TTTGAGGC	8A07i7-6A07i5	478050	71603258
52439.3.334247.GAACATCC-ATGCGGAA.fastq.gz	1290521	Gary Viral_H2180_R2_VLP_F20	255377	Gary Viral_H2180_R2_VLP_F20	GZYYZ			enriched	R2	F20	GAACATCC-ATGCGGAA	8B07i7-6B07i5	377270	56491600
52439.3.334247.AGAGCCAA-CGAGGTAA.fastq.gz	1290522	Gary Viral_H2180_R3_VLP_1.7724	255378	Gary Viral_H2180_R3_VLP_1.7724	GZYZA			enriched	R3	1.7724	AGAGCCAA-CGAGGTAA	8C07i7-6C07i5	182664	27315908
52439.3.334247.TCCACTGT-TACGTGTG.fastq.gz	1290523	Gary Viral_H2180_R3_VLP_1.7655	255379	Gary Viral_H2180_R3_VLP_1.7655	GZYZB			enriched	R3	1.7655	TCCACTGT-TACGTGTG	8D07i7-6D07i5	472656	70715840
52439.3.334247.GACGTGAA-TCATCTGC.fastq.gz	1290524	Gary Viral_H2180_R3_VLP_1.7582	255380	Gary Viral_H2180_R3_VLP_1.7582	GZYZC			enriched	R3	1.7582	GACGTGAA-TCATCTGC	8E07i7-6E07i5	690850	103309022
52439.3.334247.GGCTTTGA-AGGACTTC.fastq.gz	1290525	Gary Viral_H2180_R3_VLP_1.7519	255381	Gary Viral_H2180_R3_VLP_1.7519	GZYZG			enriched	R3	1.7519	GGCTTTGA-AGGACTTC	8F07i7-6F07i5	613878	91811040
52439.3.334247.AACCTCAG-CCATTGAG.fastq.gz	1290526	Gary Viral_H2180_R3_VLP_1.7466	255382	Gary Viral_H2180_R3_VLP_1.7466	GZYZH			enriched	R3	1.7466	AACCTCAG-CCATTGAG	8G07i7-6G07i5	1073942	160676947
52439.3.334247.TTGCTCAC-TAGTTCCC.fastq.gz	1290527	Gary Viral_H2180_R3_VLP_1.7420	255383	Gary Viral_H2180_R3_VLP_1.7420	GZYZN			enriched	R3	1.742	TTGCTCAC-TAGTTCCC	8H07i7-6H07i5	341994	51147994
52439.3.334247.GGGTTAGA-GTTCTCCA.fastq.gz	1290529	Gary Viral_H2180_R3_VLP_1.7324	255385	Gary Viral_H2180_R3_VLP_1.7324	GZYZP			enriched	R3	1.7324	GGGTTAGA-GTTCTCCA	8B08i7-6B08i5	655512	98008069
52439.3.334247.ACATCCTC-GAACTACC.fastq.gz	1290530	Gary Viral_H2180_R3_VLP_1.7268	255386	Gary Viral_H2180_R3_VLP_1.7268	GZYZS			enriched	R3	1.7268	ACATCCTC-GAACTACC	8C08i7-6C08i5	674688	100728832
52439.3.334247.CTCTTTCC-GATGGTAG.fastq.gz	1290531	Gary Viral_H2180_R3_VLP_1.7211	255387	Gary Viral_H2180_R3_VLP_1.7211	GZYZT			enriched	R3	1.7211	CTCTTTCC-GATGGTAG	8D08i7-6D08i5	685656	102177458
52439.3.334247.ACAGGCAA-GGTAACTC.fastq.gz	1290528	Gary Viral_H2180_R3_VLP_1.7374	255384	Gary Viral_H2180_R3_VLP_1.7374	GZYZO			enriched	R3	1.7374	ACAGGCAA-GGTAACTC	8A08i7-6A08i5	8246404	1233270671
52439.3.334247.TTACACGG-GGCAAACA.fastq.gz	1290532	Gary Viral_H2180_R3_VLP_1.7156	255388	Gary Viral_H2180_R3_VLP_1.7156	GZYZU			enriched	R3	1.7156	TTACACGG-GGCAAACA	8E08i7-6E08i5	693042	103347999
52439.3.334247.GCTAACAC-GGGAAAAG.fastq.gz	1290533	Gary Viral_H2180_R3_VLP_1.7110	255389	Gary Viral_H2180_R3_VLP_1.7110	GZYZW			enriched	R3	1.711	GCTAACAC-GGGAAAAG	8F08i7-6F08i5	254142	37938122
52439.3.334247.CGTCGTAA-GGTACTGT.fastq.gz	1290534	Gary Viral_H2180_R3_VLP_1.7071	255390	Gary Viral_H2180_R3_VLP_1.7071	GZYZX			enriched	R3	1.7071	CGTCGTAA-GGTACTGT	8G08i7-6G08i5	456560	68244822
52439.3.334247.CAAGGCTT-CAGATCCA.fastq.gz	1290535	Gary Viral_H2180_R3_VLP_1.7026	255391	Gary Viral_H2180_R3_VLP_1.7026	GZYZY			enriched	R3	1.7026	CAAGGCTT-CAGATCCA	8H08i7-6H08i5	425290	63543964
52439.3.334247.CGGTTTTC-AGTTCGTG.fastq.gz	1290536	Gary Viral_H2180_R3_VLP_F19	255392	Gary Viral_H2180_R3_VLP_F19	GZYZZ			enriched	R3	F19	CGGTTTTC-AGTTCGTG	8A09i7-6A09i5	314954	46974123
52439.3.334247.CGCGTAAT-TCGCCTAT.fastq.gz	1290537	Gary Viral_H2180_R3_VLP_F20	255393	Gary Viral_H2180_R3_VLP_F20	GZZAA			enriched	R3	F20	CGCGTAAT-TCGCCTAT	8B09i7-6B09i5	681498	101015681

### Sheet: Assemblies
Table S8. Sample Information
	All contigs				Viral contigs (VS2)				CheckV results
Sample	# contigs	# contig ≥1k	# contig ≥5k	# contig ≥10k	# contigs	# contig ≥1k	# contig ≥5k	# contig ≥10k	# ≥ 50% complete	# ≥ 80% complete	# circular
control R1	222557	8969	255	70	8180	2031	135	34	4	1	1
control R2	256064	10339	448	125	11923	3160	369	115	16	5	0
enriched R2	123078	5216	407	192	2944	737	58	19	3	1	0
enriched R3	279299	14520	568	178	11548	3248	292	92	16	6	1

### Sheet: NCBI
Table S8. Sample Information
sp_project_id	ncbi_bioproject_accession	ncbi_biosample_accession	jam_ncbi_sra_accession
1290537	PRJNA1169042	SAMN44065327	SRP539594
1290536	PRJNA1169043	SAMN44065845	SRP539568
1290535	PRJNA1169061	SAMN44065337	SRP539582
1290534	PRJNA1169062	SAMN44065318	SRP539580
1290533	PRJNA1169069	SAMN44065209	SRP539592
1290532	PRJNA1169073	SAMN44065294	SRP539557
1290531	PRJNA1169068	SAMN44065324	SRP539543
1290530	PRJNA1169072	SAMN44065310	SRP539546
1290529	PRJNA1169057	SAMN44065323	SRP539588
1290528	PRJNA1169081	SAMN44065828	SRP539578
1290527	PRJNA1169080	SAMN44065204	SRP539579
1290526	PRJNA1169085	SAMN44065286	SRP539573
1290525	PRJNA1169060	SAMN44065874	SRP539553
1290524	PRJNA1169041	SAMN44065338	SRP539552
1290523	PRJNA1169086	SAMN44065278	SRP539558
1290522	PRJNA1169040	SAMN44065207	SRP539569
1290521	PRJNA1169084	SAMN44065758	SRP539567
1290520	PRJNA1169087	SAMN44065320	SRP539581
1290519	PRJNA1169066	SAMN44065311	SRP539575
1290518	PRJNA1169091	SAMN44065206	SRP539590
1290517	PRJNA1169089	SAMN44065202	SRP539583
1290516	PRJNA1169038	SAMN44065281	SRP539585
1290515	PRJNA1169056	SAMN44065315	SRP539599
1290514	PRJNA1169039	SAMN44065289	SRP539559
1290513	PRJNA1169036	SAMN44065317	SRP539603
1290512	PRJNA1169088	SAMN44065288	SRP539566
1290511	PRJNA1169037	SAMN44065293	SRP539572
1290510	PRJNA1169034	SAMN44065322	SRP539593
1290509	PRJNA1169074	SAMN44065277	SRP539555
1290508	PRJNA1169092	SAMN44065326	SRP539554
1290507	PRJNA1169032	SAMN44065203	SRP539550
1290506	PRJNA1169079	SAMN44065319	SRP539587
1290505	PRJNA1169078	SAMN44065287	SRP539565
1290504	PRJNA1169031	SAMN44065841	SRP539589
1290503	PRJNA1169093	SAMN44065284	SRP539561
1290502	PRJNA1169090	SAMN44065283	SRP539556
1290501	PRJNA1169046	SAMN44065325	SRP539545
1290500	PRJNA1169099	SAMN44065883	SRP539551
1290499	PRJNA1169035	SAMN44065309	SRP539562
1290498	PRJNA1169076	SAMN44065210	SRP539606
1290497	PRJNA1169053	SAMN44065208	SRP539584
1290496	PRJNA1169095	SAMN44065760	SRP539595
1290495	PRJNA1169055	SAMN44065321	SRP539601
1290494	PRJNA1169094	SAMN44065827	SRP539563
1290493	PRJNA1169071	SAMN44065843	SRP539602
1290492	PRJNA1169054	SAMN44065873	SRP539596
1290491	PRJNA1169098	SAMN44065882	SRP539604
1290490	PRJNA1169083	SAMN44065291	SRP539548
1290489	PRJNA1169052	SAMN44065282	SRP539544
1290488	PRJNA1169070	SAMN44065280	SRP539560
1290487	PRJNA1169051	SAMN44065279	SRP539547
1290486	PRJNA1169050	SAMN44065205	SRP539549
1290485	PRJNA1169067	SAMN44065842	SRP539605
1290484	PRJNA1169033	SAMN44065292	SRP539586
1290483	PRJNA1169049	SAMN44065846	SRP539598
1290482	PRJNA1169075	SAMN44065316	SRP539607
1290481	PRJNA1169048	SAMN44065285	SRP539571
1290480	PRJNA1169047	SAMN44065276	SRP539577
1290479	PRJNA1169063	SAMN44065848	SRP539564
1290478	PRJNA1169077	SAMN44065290	SRP539570
1290477	PRJNA1169045	SAMN44065759	SRP539576
1290476	PRJNA1169065	SAMN44065844	SRP539574
1290475	PRJNA1169064	SAMN44065847	SRP539591
1290474	PRJNA1169044	SAMN44065757	SRP539597
